# Spliced peptides and cytokine driven changes in the immunopeptidome of melanoma

**DOI:** 10.1101/623223

**Authors:** Pouya Faridi, Katherine Woods, Simone Ostrouska, Cyril Deceneux, Ritchlynn Aranha, Divya Duscharla, Stephen Q. Wong, Weisan Chen, Sri Ramarathinam, Terry C.C. Lim Kam Sian, Nathan P. Croft, Chen Li, Rochelle Ayala, Jonathan Cebon, Anthony W. Purcell, Ralf B. Schittenhelm, Andreas Behren

**Affiliations:** Department of Biochemistry and Molecular Biology and Infection and Immunity Program, Monash Biomedicine Discovery Institute, Monash University, Clayton, Victoria, Australia; Cancer Immunobiology, Olivia Newton-John Cancer Research Institute, Austin Hospital, Heidelberg, Victoria, Australia; School of Cancer Medicine, La Trobe University, Bundoora, Victoria, Australia; Cancer Research Division, Peter MacCallum Cancer Centre, Melbourne, Victoria, Australia; Department of Pathology, Peter MacCallum Cancer Centre, Melbourne, Victoria, Australia; Department of Biochemistry and Genetics, La Trobe Institute for Molecular Science, La Trobe University, Melbourne, Victoria, Australia; Department of Biology, Institute of Molecular Systems Biology, ETH Zürich, Switzerland; Monash Proteomics & Metabolomics Facility, Monash Biomedicine Discovery Institute, Monash University, Clayton, Victoria, Australia

**Author notes:** These authors contributed equally (Pouya Faridi, Katherine Woods).

**Keywords:** Immunopeptidome, Immunoproteasome, Transpeptidation, CD8^+^ T cells, Post-translational splicing, Melanoma, Antigen processing, IFN□, Inflammation, HLA, Immunotherapy

## Abstract

Antigen-recognition by CD8^+^ T cells is governed by the pool of peptide antigens presented on the cell surface in the context of HLA class I complexes. Recent studies have shown not only a high degree of plasticity in the immunopeptidome, but also that a considerable fraction of all presented peptides is generated through proteasome-mediated splicing of non-contiguous regions of proteins to form novel peptide antigens. Here we used high-resolution mass-spectrometry combined with new bioinformatic approaches to characterize the immunopeptidome of melanoma cells in the presence or absence of interferon-γ. In total, we identified more than 60,000 peptides from a single patient derived cell line (LM-MEL-44) and demonstrated that interferon-γ induced marked changes in the peptidome with an overlap of only ∼50% between basal and treated cells. Around 6-8% of the peptides were identified as *cis*-spliced peptides, and 2213 peptides (1827 linear, 386 *cis*-spliced peptides) were derived from known melanoma-associated antigens. These peptide antigens were equally distributed between the constitutive and interferon-γ induced peptidome. We next examined additional HLA-matched patient derived cell lines to investigate how frequently these peptides were identified and found that a high proportion of both linear and spliced peptides were conserved between individual patient tumors, drawing on data amassing to over 100,000 peptide sequences from these extended data sets. Moreover, several of these peptides showed *in vitro* immunogenicity across multiple melanoma patients. These observations highlight the breadth and complexity of the repertoire of immunogenic peptides that can be exploited therapeutically and suggest that spliced peptides are a major new class of tumor antigens.
