## Supplementary material for "Spliced peptides and cytokine driven changes in the immunopeptidome of melanoma": Table S5

### Sheet: Sheet2
Protein name	Accession #	Peptide	Response >2% in min. 3 donors	Predicted Immunogencity
ADAM17	P78536	NESEYTVKW		-0.01117
adipophilin/plin1	Q99541	AEHIESRTL		0.15255
ATIC	P31939	VSDKTGLVEF	Yes	-0.0561
BAP31	P51572	AESASEAAKKY		-0.311
BCLXL	Q07817	NELFRDGVNW		0.24916
BING4	O15213	AQNRWLHIY		0.3603
BING4	O15213	SEALLAVAQNRW		0.02288
BTBD2	Q9BX70	RLFDEPQLA		0.04314
CDC27	P30260	FLAERLYAEV	Yes	0.24109
CDC27	P30260	TLLGHEFVL		0.27917
CDKN1a	P38936	EEDHVDLSL	Yes	-0.00519
CEP55	Q53EZ4	QEEQTRVAL	Yes	0.06016
cMET	P08581	TEGIIMKDF	Yes	-0.05982
cox2	P00403	SEICGANHSF	Yes	-0.0154
CPSF1	Q10570	VADPYVVIM	Yes	0.1439
CSPG4	Q6UVK1	ALKNGQYWV		-0.02625
CTA45	Q5HYN5	KIFEMLEGV		0.06161
CTA45	Q5HYN5	KLVKELRCV		-0.10436
Cyclin B1	P14635	EEEQAVRPKY		-0.0924
EGFR	P00533	QEILHGAVRF		0.19845
EGFR	P00533	YQDPHSTAV	Yes	-0.07257
EHD2	Q9NZN4	HEDKIRVVL		0.02748
EHD2	Q9NZN4	VLGRIWKL		0.21919
HER2	P04626	RLLDIDETEYHA	Yes	0.41525
HER2	P04626	VLIQRNPQL	Yes	-0.10609
HM1.24	Q10589	HLLQQELTEA		-0.05464
HM1.24	Q10589	KLQDASAEV	Yes	-0.04139
HMMR	O75330; P07951	EELKLLEEKL		-0.18945
HMMR	O75330	KILEKEIRV		0.12396
HNRNPL	P14866	YAVDRAITHL		0.30116
KRT18	P05783	ISVSRSTSF		-0.3223
KRT18	P05783	TEIEALKEEL		0.11125
MDM2	Q00987	KEESVESSL	Yes	-0.2358
NYESO1	P78536	LAQPPSGQRR	Yes	-0.25628
PGK1	P00558	AEAVTRAKQIVW		-0.00206
PGK1	P00558	ALMDEVVKA	Yes	0.01052
SART1	O43290	KLGLKPLEV	Yes	-0.17146
SART1	O43290	RELEEIRAKL		0.27999
STAT1a	P42224	QEQLLLKKMY	Yes	-0.55796
STAT1a	P42224	WEHAANDVSF		0.04073
TAG2	P37802	QEGKNVIGL		-0.04132
Topoisomerase II	P11388	VADQIVTKL		-0.03414
Pools
upregulated MAGE peptides
MAGEA10	P43363	KEPITKAEIL		0.15721
MAGEA11	P43364	KEVDPTSHSY		-0.16237
MAGEA12	P43365	AELVHFLLL		0.1638
MAGEA4	P43358	LERVIKNY		-0.02052
MAGEA9	P43362	FMFQEALKL		-0.07959
MAGEA9	P43362	KVAELVHFL		0.23721
MAGED2	Q9UNF1	KEIDKNDHLY		-0.10908
unchanged MAGE peptides
MAGEA10	P43363	GLYDGMEHLI		-0.00181
MAGEA12	P43365	REPFTKAEML		-0.03927
MAGED1	Q9Y5V3	KEEHLYILI		0.15661
downregulated MAGE peptides
MAGEA11	P43364	FLFGEPKRL		0.0074
MAGEA4	P43358	KVDELAHFL		0.22968
MAGEA8	P43361	GLYDGREHSV		0.12941
MAGEC2	Q9UBF1	FVYGEPREL		0.22214
MAGED1	Q9Y5V3	KEIDKEEHLY		0.06809
MAGED2	Q9UNF1	AEAKARAEI		-0.02596
upregulated pool 1
EF2	P13639	ALCEENMRGV		0.1562
FBX32	Q969P5	FLDEKSGSF		-0.32584
B3KV95	B3KV95	FTVPHTHVF		0.1217
A2ACR1	A2ACR1	GEAVVNRVF		0.15615
IRF1	P10914	GEKEPDPKTW		-0.12821
S10A6	P06703	IYNEALKG		-0.05569
upregulated pool 2
IFIT2	P09913	KADEANDNLF		0.14869
ACTB	P60709	RVAPEEHPVL		0.24175
1A02	P01892	SDHEATLRCW		0.18889
SERC	Q9Y61	TENLVRELL		0.15368
TAP2	Q03519	VLLRSLVKV		-0.21422
F8W727	F8W727	YCAEIAHNV		0.3034
upregulated immunogenic
CACO1	Q9P1Z2	GEITEERDIL		0.42246
TCPB	P78371	IEHADFAGVERL		0.41017
CO4B	P0C0L5	KEGAIHREEL		0.40319
IF2B	P20042	KIFDIDEAEEGV		0.54567
SYAC	P49588	QEFGIPIERL		0.43092
RN213	Q63HN8	SEPEEESERHIL		0.38233
downregulated pool 1
SIN3A	Q96ST3	AAALIIHHV		0.30262
STEA3	Q658P3	ALAEKTSHV		-0.18073
F5H6E2	F5H6E2	AVADTVYRA		0.1388
J3KND3	J3KND3	KVLDFEHFL		0.32267
F5GX77	F5GX77	LLSSHVRGV		-0.08633
BTBD2	Q9BX70	RLFDEPQLA		0.04314
downregulated pool 2
H7C2T3	H7C2T3	SLADVIIHEI		0.4159
X6REB3	X6REB3	SLDTQPKKV		-0.38498
I3L354	I3L354	TVFTNPPQV		-0.01672
CATL1	P07711	VAIDAGHESF		0.15491
F171B	Q6P995	VLLKARLVPA		-0.11418
E9PQJ7	E9PQJ7	YAVEGRDLTL		0.23175
METK2	P31153	YLDEDTIYHL		0.30841
downregulated immunogenic
THADA	Q6YHU6	ALITRIFGV		0.37654
MAGA1	P43355	ALREEEEGV		0.4136
F8WEC0	F8WEC0	EEVEIEREVL		0.49859
NISCH	Q9Y2I1	FLLEHIRIL		0.37537
M0R3D4	M0R3D4	FVEEEEHFL		0.4207
NDC80	O14777	GLNEEIARV		0.38469
RXRG	P48443	KLIGDTPIDTFL		0.37754
unchanged immunogenic
H7BXI1	H7BXI1	ALLEDEERVVRL		0.46809
CKAP5	Q14008	KELEEEWVKL		0.4095
T11L2	Q8N4U5	KLFEEIREI		0.46371
SMC3	Q9UQE7	NELRETEGGTVL		0.40306
