## Supplementary material for "Spliced peptides and cytokine driven changes in the immunopeptidome of melanoma": Table S6

### Sheet: Sheet2
Seqeunce	Seqeucne in Table S1 (I --> L) for spliced peptides	Immunogenic	Linear/cis-Spliced	Protein source*	LM-Mel44-IFN-negative Rep1	LM-Mel44-IFN-negative Rep2	LM-Mel44-IFN-negative Rep3	LM-Mel44-IFN-positive Rep1	LM-Mel44-IFN-positive Rep2	LM-Mel44-IFN-positive Rep3	LM-Mel53-IFN-negative	LM-Mel53-IFN-positive	LM-Mel33-IFN-negative	LM-Mel33-IFN-positive	Bassani-Sternberg et a., 2016	SysteMHC atlas	IEDB
KLLILELHV	KLLLLELHV	Yes	Cis-Spliced	RNF213(@2072=2076;4917=4920)	YES	YES	YES	NO	NO	NO	YES	NO	NO	NO	NO	NO	NO		YES	Identified at 5% FDR
LILGLLTKV	LLLGLLTKV	Yes	Cis-Spliced	MAGEC2(@61=64;273=277)	YES	YES	YES	YES	YES	YES	YES	YES	YES	YES	NO	NO	NO		YES	Identified at higher FDR or in modified form
LLLEALEQL	LLLEALEQL	Yes	Cis-Spliced	NCOA1(@115=119;933=936)	NO	NO	NO	YES	YES	NO	NO	NO	NO	NO	NO	NO	NO		NO	Not identified
LLSLLIPAL	LLSLLLPAL	Yes	Cis-Spliced	VPS18(@667=670;626=630)	NO	NO	NO	YES	YES	NO	YES	YES	NO	NO	NO	NO	NO		NO	Not reported
LLSLLLPAI	LLSLLLPAL	Yes	Cis-Spliced	NEK10(@296=300;45=48)	NO	NO	NO	YES	YES	NO	YES	YES	NO	NO	NO	NO	NO		*	Protein sources indicated here is one of the possible sources for the peptide
ILSLILPAL	LLSLLLPAL	Yes	Cis-Spliced	ATP1A1(@308=313;723=725)	NO	NO	NO	YES	YES	NO	YES	YES	NO	NO	NO	NO	NO
FLAERLYAEV	FLAERLYAEV	Yes	Linear	CDC27	YES	YES	YES	YES	YES	YES	YES	YES	YES	YES	NO	YES	YES
ALMDEVVKA	ALMDEVVKA	Yes	Linear	PGK1	YES	YES	YES	YES	YES	YES	YES	YES	YES	YES	YES	YES	YES
KLGLKPLEV	KLGLKPLEV	Yes	Linear	SART1	YES	YES	YES	YES	YES	YES	YES	YES	YES	NO	YES	YES	YES
YQDPHSTAV	YQDPHSTAV	Yes	Linear	EGFR	YES	YES	YES	YES	YES	YES	YES	YES	NO	NO	NO	YES	YES
QEEQTRVAL	QEEQTRVAL	Yes	Linear	CEP55	YES	YES	YES	YES	YES	YES	YES	YES	YES	YES	NO	YES	YES
VLIQRNPQL	VLIQRNPQL	Yes	Linear	ERBB2	YES	NO	NO	YES	YES	YES	YES	YES	YES	YES	YES	YES	YES
EEDHVDLSL	EEDHVDLSL	Yes	Linear	CDKN1A	YES	NO	NO	YES	YES	NO	NO	NO	YES	NO	NO	NO	YES
TEGIIMKDF	TEGIIMKDF	Yes	Linear	MET	YES	NO	YES	YES	YES	YES	YES	YES	NO	NO	NO	YES	YES
VADPYVVIM	VADPYVVIM	Yes	Linear	CPSF1	YES	YES	YES	YES	YES	YES	YES	YES	YES	YES	NO	YES	YES
LAQPPSGQRR	LAQPPSGQRR	Yes	Linear	CTAG1A	YES	NO	NO	YES	NO	NO	YES	YES	NO	NO	NO	NO	NO
KEESVESSL	KEESVESSL	Yes	Linear	CTAG1B	YES	YES	YES	YES	YES	YES	NO	YES	YES	YES	NO	YES	YES
SEICGANHSF	SEICGANHSF	Yes	Linear	MDM2	YES	NO	NO	YES	NO	NO	NO	NO	NO	NO	NO	YES	YES
RLLDIDETEYHA	RLLDIDETEYHA	Yes	Linear	MT-CO2	NO	YES	YES	YES	YES	YES	NO	NO	YES	YES	YES	YES	NO
QEQLLLKKMY	QEQLLLKKMY	Yes	Linear	STAT1	NO	NO	NO	YES	YES	YES	NO	YES	NO	NO	NO	YES	YES
VSDKTGLVEF	VSDKTGLVEF	Yes	Linear	ATIC	NO	NO	NO	YES	NO	NO	NO	YES	NO	NO	NO	NO	YES
KLQDASAEV	KLQDASAEV	Yes	Linear	BST2	NO	NO	NO	YES	YES	NO	NO	NO	YES	NO	YES	YES	YES
